# Methylation at CpG sites in genomes of aphid *Acyrtosiphon pisum* and its endosymbiont *Buchnera*

**DOI:** 10.1101/2021.08.26.457790

**Authors:** Mathilde Clément, Martine Da Rocha, Sandra Agnel, Guenter Raddatz, Alain Robichon, Marc Bailly-Bechet

## Abstract

Pea aphid *Acyrtosiphon pisum*, a sap-feeding insect, has established a mutualistic relationship with an endosymbiotic bacteria (*Buchnera aphidicola*) that constitutes an evolutionary successful symbiosis to synthetize complex chemical compounds from a nutrient deprived diet. In this study, led by the presence of DNMT1 and a putative DNMT3 methylase in the aphid genome, we investigated the distribution of the methyl groups on 5’cytosine in CpG motifs on the whole genomes of host and endosymbiont, and looked into their correlation with gene expression. The DNA methylation turned to be present at low level in aphid (around 3% of total genomic cytosine) compared to mammals and plants, but increased to ∼9% in genes. Interestingly, the reduced genome of the endosymbiont *Buchnera* also shows global low level of methyl cytosine despite the fact that its genome does not shelter any DNA methylase. This finding argues for the import of DNA methylase from the host to the endosymbiont. The observed differences in methylation patterns between two clonal variants (host plus endosymbiont) are reported along with the differences in their transcriptome profiles. Our data allowed to decipher a dynamic combinatorial DNA methylation and epigenetic cross talk between host and symbiont in a clonality context that might count for the aphid adaptation to environment.
