## Supplementary material for "Methylation at CpG sites in genomes of aphid *Acyrtosiphon pisum* and its endosymbiont *Buchnera*": Supp Table S8

### Sheet: Feuille1
Ontology	GO term	GO name	Nb. hypermethylated genes	Total nb. genes	Percentage hypermethylated genes	p-value	corrected p-value
cellular_component	GO:0015935	small ribosomal subunit	7	10	0.700	7.89E-06	0.000
cellular_component	GO:0044391	ribosomal subunit	13	19	0.684	4.43E-10	0.000
cellular_component	GO:1990904	ribonucleoprotein complex	13	20	0.650	1.18E-09	0.000
molecular_function	GO:0019843	rRNA binding	23	39	0.590	1.83E-18	0.000
molecular_function	GO:0003735	structural constituent of ribosome	28	54	0.519	3.57E-21	0.000
cellular_component	GO:0005840	ribosome	28	55	0.509	3.56E-18	0.000
molecular_function	GO:0005198	structural molecule activity	28	60	0.467	1.66E-19	0.000
cellular_component	GO:0043229	intracellular organelle	28	65	0.431	1.27E-15	0.000
cellular_component	GO:0043232	intracellular non-membrane-bounded organelle	28	65	0.431	1.27E-15	0.000
biological_process	GO:0006412	translation	33	99	0.333	4.10E-17	0.000
molecular_function	GO:0003723	RNA binding	27	81	0.333	5.71E-14	0.000
cellular_component	GO:0043226	organelle	28	84	0.333	4.80E-12	0.000
cellular_component	GO:0043228	non-membrane-bounded organelle	28	84	0.333	4.80E-12	0.000
biological_process	GO:0006518	peptide metabolic process	33	101	0.327	8.59E-17	0.000
biological_process	GO:0043043	peptide biosynthetic process	33	101	0.327	8.59E-17	0.000
biological_process	GO:0043604	amide biosynthetic process	34	113	0.301	3.51E-16	0.000
biological_process	GO:0044267	cellular protein metabolic process	34	113	0.301	3.51E-16	0.000
biological_process	GO:0043603	cellular amide metabolic process	34	116	0.293	9.28E-16	0.000
biological_process	GO:0019538	protein metabolic process	34	133	0.256	1.32E-13	0.000
biological_process	GO:0010467	gene expression	39	159	0.245	2.21E-16	0.000
biological_process	GO:0009059	macromolecule biosynthetic process	35	148	0.236	5.26E-13	0.000
biological_process	GO:0034645	cellular macromolecule biosynthetic process	35	148	0.236	5.26E-13	0.000
molecular_function	GO:0003676	nucleic acid binding	29	132	0.220	7.60E-10	0.000
biological_process	GO:0044260	cellular macromolecule metabolic process	36	193	0.187	6.59E-10	0.000
biological_process	GO:0044271	cellular nitrogen compound biosynthetic process	36	198	0.182	1.59E-09	0.000
biological_process	GO:0043170	macromolecule metabolic process	40	244	0.164	6.10E-10	0.000
biological_process	GO:1901566	organonitrogen compound biosynthetic process	36	232	0.155	3.13E-07	0.000
biological_process	GO:0034641	cellular nitrogen compound metabolic process	40	297	0.135	1.10E-06	0.000
biological_process	GO:0044238	primary metabolic process	43	368	0.117	1.12E-05	0.000
cellular_component	GO:0015934	large ribosomal subunit	6	9	0.667	6.10E-05	0.001
cellular_component	GO:0005622	intracellular	38	275	0.138	1.46E-04	0.001
biological_process	GO:1901576	organic substance biosynthetic process	38	288	0.132	1.23E-05	0.001
biological_process	GO:1901564	organonitrogen compound metabolic process	37	283	0.131	3.27E-05	0.002
biological_process	GO:0044249	cellular biosynthetic process	38	295	0.129	2.67E-05	0.002
biological_process	GO:0006807	nitrogen compound metabolic process	43	375	0.115	2.44E-05	0.002
biological_process	GO:0009058	biosynthetic process	38	300	0.127	4.56E-05	0.003
cellular_component	GO:0032991	protein-containing complex	13	54	0.241	1.36E-03	0.023
molecular_function	GO:0000049	tRNA binding	6	15	0.400	6.35E-04	0.045
molecular_function	GO:0097159	organic cyclic compound binding	32	265	0.121	6.40E-04	0.046
molecular_function	GO:1901363	heterocyclic compound binding	32	265	0.121	6.40E-04	0.046
