## Supplementary material for "Methylation at CpG sites in genomes of aphid *Acyrtosiphon pisum* and its endosymbiont *Buchnera*": Supp Table S7

### Sheet: Feuille1
Enzyme name	Motif DNA pattern
AceIII	CAGCTC
AhyI	CCCGGG
AoxI	GGCC
ApaBI	GCANNNNNTGC
ApyPI	ATCGAC
AquII	GCCGNAC
AquIII	GAGGAG
AquIV	GRGGAAG
Asi256I	GATC
AspBHI	YSCNS
AsuI	GGNCC
BamHI	GGATCC
BbeI	GGCGCC
Bbr7I	GAAGAC
BbtI	GCGC
BbvII	GAAGAC
BcefI	ACGGC
BceSIII	ACGGC
BceSI	MMCGAAG
BetI	WCCGGW
BinI	GGATC
Bme142I	RGCGCY
BmtI	GCTAGC
BpuAmI	GAGCTC
BpuSI	GGGAC
BsbI	CAACAC
BscAI	GCATC
BsiI	CACGAG
BsiYI	CCNNNNNNNGG
Bsp24I	GACNNNNNNTGG
BspD6I	GACTC
BspKT6I	GATC
BspLU11III	GGGAC
BspM90I	GTATAC
BspMII	TCCGGA
Bst19I	GCATC
BstOZ616I	GGGAC
BthCI	GCNGC
CauII	CCSGG
CchII	GGARGA
CdiI	CATCG
CdpI	GCGGAG
ChaI	GATC
CjeI	CCANNNNNNGT
CjePI	CCANNNNNNNTC
DpnI	GATC
DraRI	CAAGNAC
DrdIV	TACGAC
DsaI	CCRYGG
Eco1831I	CCSGG
Eco56I	GCCGGC
EcoPI	AGACC
EsaBC3I	TCGA
EspI	GCTNAGC
FmuI	GGNCC
FnuDII	CGCG
GdiII	CGGCCR
HaeIV	GAYNNNNNRTC
HgiAI	GWGCWC
HgiCI	GGYRCC
HgiJII	GRGCYC
Hin4II	CCTTC
Hpy178III	TCNNGA
Kaz48kI	RGGNCCY
Ksp632I	CTCTTC
MaqI	CRTTGAC
MboI	GATC
McaTI	GCGCGC
McrI	CGRYCG
MstI	TGCGCA
NgoAVIII	GACNNNNNTGA
NlaCI	CATCAC
Nli3877I	CYCGRG
NmeDI	RCCGGY
NspBII	CMGCKG
PabI	GTAC
Psp03I	GGWCC
PspOMII	CGCCCAR
PvuI	CGATCG
RceI	CATCGAC
RpaB5I	CGRGGAC
RpaBI	CCCGCAG
RpaI	GTYGGAG
SciI	CTCGAG
SdeOSI	GACNNNNRTGA
SecI	CCNNGG
SelI	CGCG
SgfI	GCGATCGC
SgrTI	CCDS
SimI	GGGTC
SplI	CGTACG
SspD5I	GGTGA
SstE37I	CGAAGAC
Sth132I	CCCG
Sth302II	CCGG
StsI	GGATG
Tsp4CI	ACNGT
UnbI	GGNCC
VpaK11AI	GGWCC
XhoII	RGATCY
XmaIII	CGGCCG
