## Supplementary material for "Methylation at CpG sites in genomes of aphid *Acyrtosiphon pisum* and its endosymbiont *Buchnera*": Supp Table S4

### Sheet: Feuille1
#Gene ID for 100 % hypermethylated aphid genes
ACYPI000250-RA
ACYPI005177-RA
ACYPI007668-RA
ACYPI084221-RA
ACYPI084437-RA
ACYPI085889-RA
ACYPI088144-RA
ACYPI26966-RA
ACYPI006489-RA
ACYPI006967-RA
ACYPI009997-RA
ACYPI51680-RA
ACYPI004996-RA
ACYPI005046-RA
ACYPI006947-RA
ACYPI067748-RA
ACYPI002135-RA
ACYPI003052-RA
ACYPI38414-RA
ACYPI080579-RA
ACYPI20125-RA
ACYPI004528-RA
ACYPI007089-RA
ACYPI002327-RA
ACYPI005433-RA
ACYPI065141-RA
ACYPI065960-RA
ACYPI081417-RA
ACYPI29649-RA
ACYPI006343-RA
ACYPI061531-RA
ACYPI084759-RA
ACYPI45687-RA
ACYPI006034-RA
ACYPI006903-RA
ACYPI068253-RA
ACYPI53717-RA
ACYPI000549-RA
ACYPI007523-RA
ACYPI000873-RA
ACYPI006596-RA
ACYPI009962-RA
ACYPI088641-RA
ACYPI000195-RA
ACYPI007851-RA
ACYPI066541-RA
ACYPI31744-RA
ACYPI49021-RA
ACYPI25643-RA
ACYPI002809-RA
ACYPI006316-RA
ACYPI009488-RA
ACYPI38182-RA
ACYPI066949-RA
ACYPI000127-RA
ACYPI082474-RA
ACYPI088592-RA
ACYPI088879-RA
ACYPI22434-RA
ACYPI47628-RA
ACYPI53623-RA
ACYPI007261-RA
ACYPI061498-RA
ACYPI066902-RA
ACYPI072834-RA
ACYPI004008-RA
ACYPI005949-RA
ACYPI084492-RA
ACYPI086877-RA
ACYPI000684-RA
ACYPI32970-RA
ACYPI007368-RA
ACYPI073660-RA
ACYPI52226-RA
ACYPI52928-RA
ACYPI003797-RA
ACYPI005901-RA
ACYPI064052-RA
ACYPI072039-RA
ACYPI080331-RA
ACYPI003164-RA
ACYPI001058-RA
ACYPI31384-RA
ACYPI087806-RA
ACYPI007826-RA
ACYPI009572-RA
ACYPI064978-RA
ACYPI063444-RA
ACYPI26545-RA
ACYPI48547-RA
ACYPI006377-RA
ACYPI008262-RA
ACYPI081630-RA
ACYPI085926-RA
ACYPI087998-RA
ACYPI002180-RA
ACYPI24246-RA
ACYPI002677-RA
ACYPI085878-RA
ACYPI28737-RA
ACYPI31558-RA
ACYPI061500-RA
ACYPI004925-RA
ACYPI060812-RA
ACYPI36151-RA
ACYPI41004-RA
ACYPI069488-RA
ACYPI32504-RA
ACYPI007225-RA
ACYPI002187-RA
ACYPI009809-RA
ACYPI083530-RA
ACYPI53192-RA
ACYPI001287-RA
ACYPI065096-RA
ACYPI087798-RA
ACYPI42970-RA
ACYPI42971-RA
ACYPI007498-RA
ACYPI089196-RA
ACYPI001694-RA
ACYPI002014-RA
ACYPI009048-RA
ACYPI065975-RA
ACYPI081554-RA
ACYPI000089-RA
ACYPI001031-RA
ACYPI002211-RA
ACYPI089286-RA
ACYPI005531-RA
ACYPI009684-RA
ACYPI000482-RA
ACYPI085126-RA
ACYPI000514-RA
ACYPI063151-RA
ACYPI071563-RA
ACYPI007350-RA
ACYPI007890-RA
ACYPI084520-RA
ACYPI003964-RA
ACYPI001406-RA
ACYPI000780-RA
ACYPI002671-RA
ACYPI009122-RA
ACYPI060095-RA
ACYPI001561-RA
ACYPI009310-RA
ACYPI066740-RA
ACYPI003941-RA
ACYPI007617-RA
ACYPI061659-RA
ACYPI068631-RA
ACYPI083036-RA
ACYPI088716-RA
ACYPI42243-RA
ACYPI071151-RA
ACYPI009032-RA
ACYPI20614-RA
ACYPI56060-RA
ACYPI001851-RA
ACYPI005001-RA
ACYPI086018-RA
ACYPI087090-RA
ACYPI55892-RA
ACYPI003703-RA
ACYPI006345-RA
ACYPI000378-RA
ACYPI089386-RA
ACYPI002715-RA
ACYPI068505-RA
ACYPI45040-RA
ACYPI008599-RA
ACYPI33619-RA
ACYPI007935-RA
ACYPI000110-RA
ACYPI002026-RA
ACYPI008386-RA
ACYPI065189-RA
ACYPI086314-RA
ACYPI004271-RA
ACYPI060764-RA
ACYPI27182-RA
ACYPI003301-RA
ACYPI007280-RA
ACYPI008593-RA
ACYPI087456-RA
ACYPI070390-RA
ACYPI004307-RA
ACYPI080703-RA
ACYPI003005-RA
ACYPI001920-RA
ACYPI085378-RA
ACYPI002054-RA
ACYPI086547-RA
ACYPI001063-RA
ACYPI005247-RA
ACYPI009515-RA
ACYPI009832-RA
ACYPI081346-RA
ACYPI001948-RA
ACYPI003297-RA
ACYPI004889-RA
ACYPI084344-RA
ACYPI065791-RA
ACYPI084612-RA
ACYPI000834-RA
ACYPI004950-RA
ACYPI070580-RA
ACYPI51986-RA
ACYPI56420-RA
ACYPI21289-RA
ACYPI004636-RA
ACYPI060771-RA
ACYPI070662-RA
ACYPI41281-RA
ACYPI50018-RA
ACYPI000720-RA
ACYPI009296-RA
ACYPI086141-RA
ACYPI41925-RA
ACYPI006606-RA
ACYPI006951-RA
ACYPI003516-RA
ACYPI084629-RA
ACYPI089466-RA
ACYPI064084-RA
ACYPI084663-RA
ACYPI004431-RA
ACYPI008588-RA
ACYPI072273-RA
ACYPI084991-RA
ACYPI26119-RA
ACYPI005469-RA
ACYPI001712-RA
ACYPI003770-RA
ACYPI007491-RA
ACYPI009904-RA
ACYPI006828-RA
ACYPI25862-RA
ACYPI008956-RA
ACYPI30219-RA
ACYPI000630-RA
ACYPI000676-RA
ACYPI24921-RA
ACYPI44893-RA
ACYPI005694-RA
ACYPI55556-RA
ACYPI006853-RA
ACYPI009243-RA
ACYPI38216-RA
ACYPI004024-RA
ACYPI005839-RA
ACYPI008095-RA
ACYPI083672-RA
ACYPI34540-RA
ACYPI37512-RA
ACYPI003539-RA
ACYPI082295-RA
ACYPI087669-RA
ACYPI22889-RA
ACYPI002276-RA
ACYPI064046-RA
ACYPI088129-RA
ACYPI009033-RA
ACYPI21304-RA
ACYPI069419-RA
ACYPI087675-RA
ACYPI089544-RA
ACYPI005485-RA
ACYPI072782-RA
ACYPI080317-RA
ACYPI085033-RA
ACYPI24359-RA
ACYPI003018-RA
ACYPI004982-RA
ACYPI086132-RA
ACYPI086534-RA
ACYPI31460-RA
ACYPI000775-RA
ACYPI005723-RA
ACYPI084510-RA
ACYPI088862-RA
ACYPI001101-RA
ACYPI009370-RA
ACYPI081381-RA
ACYPI54130-RA
ACYPI001437-RA
ACYPI062367-RA
ACYPI069442-RA
ACYPI080451-RA
ACYPI48951-RA
ACYPI49193-RA
ACYPI064231-RA
ACYPI070322-RA
ACYPI087032-RA
ACYPI37098-RA
ACYPI002791-RA
ACYPI062904-RA
ACYPI072142-RA
ACYPI003151-RA
ACYPI008238-RA
ACYPI087777-RA
ACYPI004826-RA
ACYPI006806-RA
ACYPI009900-RA
ACYPI000264-RA
ACYPI004201-RA
ACYPI086820-RA
ACYPI083854-RA
ACYPI001145-RA
ACYPI006438-RA
ACYPI086179-RA
ACYPI26655-RA
ACYPI004846-RA
ACYPI072109-RA
ACYPI000241-RA
ACYPI086093-RA
ACYPI064118-RA
ACYPI25199-RA
ACYPI26723-RA
ACYPI26726-RA
ACYPI000841-RA
ACYPI009659-RA
ACYPI34130-RA
ACYPI47236-RA
ACYPI002120-RA
ACYPI002595-RA
ACYPI004273-RA
ACYPI005149-RA
ACYPI005501-RA
ACYPI006746-RA
ACYPI007060-RA
ACYPI085627-RA
ACYPI066041-RA
ACYPI000172-RA
ACYPI000354-RA
ACYPI001518-RA
ACYPI002139-RA
ACYPI005820-RA
ACYPI005956-RA
ACYPI007831-RA
ACYPI000687-RA
ACYPI003421-RA
ACYPI003233-RA
ACYPI007377-RA
ACYPI55237-RA
ACYPI003066-RA
ACYPI004978-RA
ACYPI067753-RA
ACYPI087452-RA
ACYPI009893-RA
ACYPI083470-RA
ACYPI001554-RA
ACYPI066809-RA
ACYPI27568-RA
ACYPI006900-RA
ACYPI008068-RA
ACYPI28532-RA
ACYPI080217-RA
ACYPI22759-RA
ACYPI003901-RA
ACYPI067549-RA
ACYPI089323-RA
ACYPI001945-RA
ACYPI002727-RA
ACYPI48582-RA
ACYPI006114-RA
ACYPI009725-RA
ACYPI002578-RA
ACYPI000759-RA
ACYPI004523-RA
ACYPI002082-RA
ACYPI49663-RA
ACYPI45008-RA
ACYPI001363-RA
ACYPI001614-RA
ACYPI081053-RA
ACYPI081951-RA
ACYPI073041-RA
ACYPI073623-RA
ACYPI38876-RA
ACYPI002059-RA
ACYPI009138-RA
ACYPI080323-RA
ACYPI002958-RA
ACYPI006834-RA
ACYPI001108-RA
ACYPI006140-RA
ACYPI008089-RA
ACYPI067968-RA
ACYPI001123-RA
ACYPI002305-RA
ACYPI064157-RA
ACYPI002649-RA
ACYPI41788-RA
ACYPI080149-RA
ACYPI005807-RA
ACYPI088887-RA
ACYPI43573-RA
ACYPI062366-RA
ACYPI062678-RA
ACYPI001602-RA
ACYPI001289-RA
ACYPI008855-RA
ACYPI065151-RA
ACYPI43773-RA
ACYPI49187-RA
ACYPI001731-RA
ACYPI004909-RA
ACYPI008074-RA
ACYPI005872-RA
ACYPI001902-RA
ACYPI006871-RA
ACYPI009162-RA
ACYPI23726-RA
ACYPI007301-RA
ACYPI002605-RA
ACYPI001764-RA
ACYPI006830-RA
ACYPI007362-RA
ACYPI31295-RA
ACYPI31302-RA
ACYPI003734-RA
ACYPI008190-RA
ACYPI089590-RA
ACYPI44695-RA
ACYPI48389-RA
ACYPI060775-RA
ACYPI50639-RA
ACYPI003906-RA
ACYPI009619-RA
ACYPI002237-RA
ACYPI30846-RA
ACYPI002978-RA
ACYPI000026-RA
ACYPI080597-RA
ACYPI082925-RA
ACYPI006659-RA
ACYPI071188-RA
ACYPI087699-RA
ACYPI008493-RA
ACYPI073839-RA
ACYPI000518-RA
ACYPI005303-RA
ACYPI068425-RA
ACYPI004095-RA
ACYPI071281-RA
ACYPI089111-RA
ACYPI009130-RA
ACYPI081654-RA
ACYPI33667-RA
ACYPI46011-RA
ACYPI002216-RA
ACYPI071016-RA
ACYPI081668-RA
ACYPI001844-RA
ACYPI081195-RA
ACYPI29297-RA
ACYPI000571-RA
ACYPI073703-RA
ACYPI083201-RA
ACYPI54551-RA
ACYPI003856-RA
ACYPI007649-RA
ACYPI083921-RA
ACYPI005987-RA
ACYPI42748-RA
ACYPI004861-RA
ACYPI005378-RA
ACYPI009536-RA
ACYPI22461-RA
ACYPI004999-RA
ACYPI080230-RA
ACYPI081661-RA
ACYPI000521-RA
ACYPI002985-RA
ACYPI003133-RA
ACYPI43311-RA
ACYPI008568-RA
ACYPI25548-RA
ACYPI004746-RA
ACYPI002032-RA
ACYPI23404-RA
ACYPI39661-RA
ACYPI006780-RA
ACYPI068449-RA
ACYPI001182-RA
ACYPI081570-RA
ACYPI27999-RA
ACYPI28429-RA
ACYPI005374-RA
ACYPI070990-RA
ACYPI080661-RA
ACYPI30665-RA
ACYPI30670-RA
ACYPI087557-RA
ACYPI38933-RA
ACYPI072241-RA
ACYPI41453-RA
ACYPI088376-RA
ACYPI50391-RA
ACYPI47104-RA
ACYPI001939-RA
ACYPI006331-RA
ACYPI000368-RA
ACYPI080731-RA
ACYPI002940-RA
ACYPI003632-RA
ACYPI001835-RA
ACYPI004118-RA
ACYPI007011-RA
ACYPI28638-RA
ACYPI006177-RA
ACYPI009923-RA
ACYPI085983-RA
ACYPI48287-RA
ACYPI086560-RA
ACYPI083059-RA
ACYPI35944-RA
ACYPI002435-RA
ACYPI072154-RA
ACYPI33351-RA
ACYPI000980-RA
ACYPI007607-RA
ACYPI001530-RA
ACYPI003419-RA
ACYPI080077-RA
ACYPI068994-RA
ACYPI008035-RA
ACYPI004196-RA
ACYPI001581-RA
ACYPI001956-RA
ACYPI005189-RA
ACYPI006245-RA
ACYPI004452-RA
ACYPI068534-RA
ACYPI45573-RA
ACYPI003423-RA
ACYPI005362-RA
ACYPI084144-RA
ACYPI001309-RA
ACYPI32135-RA
ACYPI21826-RA
ACYPI005588-RA
ACYPI071185-RA
ACYPI081017-RA
ACYPI087089-RA
ACYPI30532-RA
ACYPI001837-RA
ACYPI008378-RA
ACYPI064666-RA
ACYPI006542-RA
ACYPI008480-RA
ACYPI33903-RA
ACYPI37462-RA
ACYPI087391-RA
ACYPI002967-RA
ACYPI065862-RA
ACYPI072701-RA
ACYPI005906-RA
ACYPI002129-RA
ACYPI002738-RA
ACYPI009087-RA
ACYPI53971-RA
ACYPI006842-RA
ACYPI060704-RA
ACYPI26097-RA
ACYPI003354-RA
ACYPI004619-RA
ACYPI006539-RA
ACYPI088105-RA
ACYPI000420-RA
ACYPI082796-RA
ACYPI085122-RA
ACYPI001828-RA
ACYPI002479-RA
ACYPI004369-RA
ACYPI36864-RA
ACYPI002488-RA
ACYPI000120-RA
ACYPI001197-RA
ACYPI22593-RA
ACYPI070156-RA
ACYPI36669-RA
ACYPI083551-RA
ACYPI086404-RA
ACYPI088459-RA
ACYPI21672-RA
ACYPI007704-RA
ACYPI41089-RA
ACYPI004413-RA
ACYPI081491-RA
ACYPI085832-RA
ACYPI085513-RA
ACYPI006106-RA
ACYPI002678-RA
ACYPI005687-RA
ACYPI001360-RA
ACYPI002824-RA
ACYPI010152-RA
ACYPI071358-RA
ACYPI008023-RA
ACYPI009896-RA
ACYPI52578-RA
ACYPI083460-RA
ACYPI067570-RA
ACYPI005844-RA
ACYPI007708-RA
ACYPI081481-RA
ACYPI42350-RA
ACYPI20380-RA
ACYPI002974-RA
ACYPI083534-RA
ACYPI43251-RA
ACYPI53390-RA
ACYPI066879-RA
ACYPI005008-RA
ACYPI008765-RA
ACYPI009448-RA
ACYPI003595-RA
ACYPI005612-RA
ACYPI061058-RA
ACYPI063216-RA
ACYPI064069-RA
ACYPI064656-RA
ACYPI066070-RA
ACYPI068264-RA
ACYPI072207-RA
ACYPI080302-RA
ACYPI080503-RA
ACYPI080772-RA
ACYPI081166-RA
ACYPI081289-RA
ACYPI081397-RA
ACYPI083936-RA
ACYPI083975-RA
ACYPI084100-RA
ACYPI084483-RA
ACYPI085404-RA
ACYPI086480-RA
ACYPI086659-RA
ACYPI086889-RA
ACYPI087260-RA
ACYPI087985-RA
ACYPI088147-RA
ACYPI089504-RA
ACYPI27836-RA
ACYPI38038-RA
ACYPI38039-RA
ACYPI38042-RA
ACYPI38043-RA
ACYPI38045-RA
ACYPI38046-RA
ACYPI55348-RA
ACYPI003037-RA
ACYPI088781-RA
ACYPI43511-RA
ACYPI006304-RA
ACYPI070470-RA
ACYPI084287-RA
ACYPI000643-RA
ACYPI000355-RA
ACYPI004205-RA
ACYPI008021-RA
ACYPI084157-RA
ACYPI007679-RA
ACYPI45511-RA
ACYPI080028-RA
ACYPI004289-RA
ACYPI46539-RA
ACYPI003925-RA
ACYPI004550-RA
ACYPI060646-RA
ACYPI082083-RA
ACYPI089168-RA
ACYPI004910-RA
ACYPI002971-RA
ACYPI083051-RA
ACYPI067673-RA
ACYPI32897-RA
ACYPI085895-RA
ACYPI000080-RA
ACYPI004212-RA
ACYPI000872-RA
ACYPI34384-RA
ACYPI006120-RA
ACYPI50316-RA
ACYPI002779-RA
ACYPI003428-RA
ACYPI084015-RA
ACYPI32142-RA
ACYPI004116-RA
ACYPI003693-RA
ACYPI065971-RA
ACYPI082619-RA
ACYPI40434-RA
ACYPI002053-RA
ACYPI083996-RA
ACYPI42326-RA
ACYPI21889-RA
ACYPI007336-RA
ACYPI009225-RA
ACYPI082347-RA
ACYPI005917-RA
ACYPI007791-RA
ACYPI060828-RA
ACYPI56249-RA
ACYPI004493-RA
ACYPI56613-RA
ACYPI003467-RA
ACYPI005402-RA
ACYPI009501-RA
ACYPI080642-RA
ACYPI33180-RA
ACYPI003042-RA
ACYPI005921-RA
ACYPI008392-RA
ACYPI006981-RA
ACYPI003106-RA
ACYPI008536-RA
ACYPI010111-RA
ACYPI007104-RA
ACYPI008863-RA
ACYPI085986-RA
ACYPI24863-RA
ACYPI006458-RA
ACYPI009649-RA
ACYPI010023-RA
ACYPI083447-RA
ACYPI006474-RA
ACYPI010051-RA
ACYPI009954-RA
ACYPI061538-RA
ACYPI081667-RA
ACYPI006330-RA
ACYPI007638-RA
ACYPI28204-RA
ACYPI062759-RA
ACYPI005213-RA
ACYPI002681-RA
ACYPI47929-RA
ACYPI067675-RA
ACYPI006026-RA
ACYPI002446-RA
ACYPI51586-RA
ACYPI000541-RA
ACYPI067785-RA
ACYPI006426-RA
ACYPI070351-RA
ACYPI25772-RA
ACYPI009876-RA
ACYPI071228-RA
ACYPI004745-RA
ACYPI50089-RA
ACYPI085816-RA
ACYPI086244-RA
ACYPI003757-RA
ACYPI063619-RA
ACYPI084946-RA
ACYPI30862-RA
ACYPI004498-RA
ACYPI54411-RA
ACYPI005306-RA
ACYPI002539-RA
ACYPI009221-RA
ACYPI000683-RA
ACYPI25975-RA
ACYPI36332-RA
ACYPI21504-RA
ACYPI23123-RA
ACYPI53158-RA
ACYPI001639-RA
ACYPI55171-RA
ACYPI084984-RA
ACYPI004525-RA
ACYPI007059-RA
ACYPI087111-RA
ACYPI34848-RA
ACYPI072975-RA
ACYPI007837-RA
ACYPI002591-RA
ACYPI41923-RA
ACYPI007290-RA
ACYPI000181-RA
ACYPI087222-RA
ACYPI42484-RA
ACYPI009318-RA
ACYPI004045-RA
ACYPI008247-RA
ACYPI006813-RA
ACYPI007434-RA
ACYPI084926-RA
ACYPI006522-RA
ACYPI29982-RA
ACYPI31026-RA
ACYPI009368-RA
ACYPI060727-RA
ACYPI009613-RA
ACYPI088747-RA
ACYPI066667-RA
ACYPI084907-RA
ACYPI007279-RA
ACYPI065805-RA
ACYPI31527-RA
ACYPI006507-RA
ACYPI001097-RA
ACYPI003655-RA
ACYPI009751-RA
ACYPI004466-RA
ACYPI38506-RA
ACYPI005193-RA
ACYPI007651-RA
ACYPI20496-RA
ACYPI080240-RA
ACYPI061584-RA
ACYPI005669-RA
ACYPI004179-RA
ACYPI064929-RA
ACYPI083820-RA
ACYPI007134-RA
ACYPI009009-RA
ACYPI086222-RA
ACYPI21107-RA
ACYPI48826-RA
ACYPI004706-RA
ACYPI009688-RA
ACYPI006171-RA
ACYPI088575-RA
ACYPI080358-RA
ACYPI004072-RA
ACYPI008533-RA
ACYPI001936-RA
ACYPI000197-RA
ACYPI49537-RA
ACYPI49538-RA
ACYPI49540-RA
ACYPI003167-RA
ACYPI082761-RA
ACYPI084050-RA
ACYPI31637-RA
ACYPI087182-RA
ACYPI081754-RA
ACYPI085358-RA
ACYPI088680-RA
ACYPI33408-RA
ACYPI009761-RA
ACYPI41252-RA
ACYPI083790-RA
ACYPI007174-RA
ACYPI080928-RA
ACYPI073315-RA
ACYPI27053-RA
ACYPI006614-RA
ACYPI003781-RA
ACYPI006007-RA
ACYPI004642-RA
ACYPI065799-RA
ACYPI48852-RA
ACYPI070370-RA
ACYPI006794-RA
ACYPI001515-RA
ACYPI009728-RA
ACYPI20949-RA
ACYPI082816-RA
ACYPI005076-RA
ACYPI066865-RA
ACYPI061461-RA
ACYPI087207-RA
ACYPI081148-RA
ACYPI083836-RA
ACYPI083372-RA
ACYPI009343-RA
ACYPI085791-RA
ACYPI006731-RA
ACYPI063518-RA
ACYPI080190-RA
ACYPI064123-RA
ACYPI085664-RA
ACYPI061808-RA
ACYPI062225-RA
ACYPI061463-RA
ACYPI060683-RA
ACYPI060402-RA
ACYPI065995-RA
ACYPI086822-RA
ACYPI081261-RA
ACYPI085364-RA
ACYPI087592-RA
ACYPI062747-RA
ACYPI080192-RA
ACYPI25201-RA
ACYPI068531-RA
ACYPI073753-RA
ACYPI064193-RA
ACYPI072806-RA
ACYPI064191-RA
ACYPI082758-RA
ACYPI080130-RA
ACYPI070598-RA
ACYPI47483-RA
ACYPI087259-RA
ACYPI061554-RA
ACYPI073711-RA
ACYPI064809-RA
ACYPI081285-RA
ACYPI071544-RA
ACYPI087197-RA
ACYPI086943-RA
ACYPI064012-RA
ACYPI068626-RA
ACYPI062117-RA
ACYPI080581-RA
