## Supplementary material for "Methylation at CpG sites in genomes of aphid *Acyrtosiphon pisum* and its endosymbiont *Buchnera*": Supp Table S5

### Sheet: Feuille1
Ontology	GO term	GO name	Nb. hypermethylated Genes	Total nb. genes	Percentage Hypermethylated genes	p-value	corrected p-value
cellular_component	GO:0005622	intracellular	192	4157	0.046	5.51E-07	0.000
cellular_component	GO:0043226	organelle	141	3083	0.046	1.83E-04	0.022
biological_process	GO:0044267	cellular protein metabolic process	85	1758	0.048	5.92E-05	0.026
cellular_component	GO:0043229	intracellular organelle	136	2979	0.046	2.93E-04	0.032
cellular_component	GO:0005737	cytoplasm	78	1518	0.051	3.70E-04	0.036
biological_process	GO:0051641	cellular localization	24	334	0.072	2.22E-04	0.086
molecular_function	GO:0004725	protein tyrosine phosphatase activity	7	43	0.163	4.33E-04	0.104
biological_process	GO:0006893	Golgi to plasma membrane transport	3	5	0.600	3.22E-04	0.131
biological_process	GO:0007030	Golgi organization	3	5	0.600	3.22E-04	0.131
biological_process	GO:0098876	vesicle-mediated transport to the plasma membrane	3	5	0.600	3.22E-04	0.131
biological_process	GO:0016192	vesicle-mediated transport	18	224	0.080	3.61E-04	0.136
biological_process	GO:0035335	peptidyl-tyrosine dephosphorylation	7	43	0.163	4.18E-04	0.148
molecular_function	GO:0016423	tRNA (guanine) methyltransferase activity	3	6	0.500	6.38E-04	0.163
molecular_function	GO:0016740	transferase activity	105	2413	0.044	7.74E-04	0.175
