## Supplementary material for "Methylation at CpG sites in genomes of aphid *Acyrtosiphon pisum* and its endosymbiont *Buchnera*": Supp Table S2

### Sheet: Feuille1
Methylated gene ID	Previously identified	Methylation percentage
ACYPI000089	Yes –Apis mellifera	1
ACYPI004010	Yes –Ap. mellifera	0.60
hmm239374	Yes –Ap. mellifera	No correspondance found
ACYPI007883	Yes –Ap. mellifera	NA
ACYPI009632	No	NA
ACYPI008731	No	0.85
ACYPI009563	No	0.06
ACYPI001529	No	0.746
LOC100169634	No	No correspondance found
ACYPI563350	No	NA
ACYPI154871	No	NA
ACYPI307696	No	NA
